# Variation and interaction of distinct subgenomes contribute to growth diversity in intergeneric hybrid fish

**DOI:** 10.1101/2024.03.07.584006

**Authors:** Li Ren, Mengxue Luo, Jialin Cui, Xin Gao, Hong Zhang, Ping Wu, Zehong Wei, Yakui Tai, Mengdan Li, Kaikun Luo, Shaojun Liu

## Abstract

Intergeneric hybridization greatly reshapes regulatory interactions among allelic and non-allelic genes. However, their effects on growth diversity remain poorly understood in animals. In this study, we conducted whole-genome sequencing and mRNA-seq analyses in diverse hybrid varieties resulting from the intergeneric hybridization of goldfish (*Carassius auratus* red var.) and common carp (*Cyprinus carpio*). These hybrid individuals were characterized by distinct mitochondrial genomes and copy number variations. Through a weighted gene correlation network analysis, we identified 3693 genes as candidate growth-regulated genes. Among them, the expression of 3672 genes in subgenome R (originating from goldfish) displayed negative correlations with growth rate, whereas 20 genes in subgenome C (originating from common carp) exhibited positive correlations. Notably, we observed intriguing patterns in the expression of *slc2a12* in subgenome C, showing opposite correlations with body weight that changed with water temperatures, suggesting differential interactions between feeding activity and weight gain in response to seasonal changes for hybrid animals. In 40.31% of alleles, we observed dominant *trans*-regulatory effects in the regulatory interaction between distinct alleles from subgenomes R and C. Integrating analyses of allelic-specific expression and DNA methylation data revealed that the influence of DNA methylation on both subgenomes shapes the relative contribution of allelic expression to the growth rate. These findings provide novel insights into the interaction of distinct subgenomes that underlie heterosis in growth traits and contribute to a better understanding of multiple-allele traits in animals.
