## Supplementary Table 10 for "Variation and interaction of distinct subgenomes contribute to growth diversity in intergeneric hybrid fish"

### Sheet: Sheet1
Table S10. Reversed expression correlations in the two reciprocal F1 hybrids.
Gene ID	Gene symbol	PCC in 2nCR	PCC in 2nRC
evm.model.Scaffold53.33	ssrp1	0.359164	-0.293785
evm.model.Scaffold128.49	zbt34	0.603398	-0.257191
evm.model.Scaffold56.174	fan	0.134932	-0.249506
evm.model.Scaffold103.24	arrb1	0.0860582	-0.233354
evm.model.Scaffold534.18	f214b	0.535096	-0.222629
evm.model.Scaffold248.25	fak1	0.674318	-0.195509
evm.model.Scaffold312.80	cscl1	0.266997	-0.19119
evm.model.Scaffold290.46	lfg2	0.201247	-0.190345
evm.model.Scaffold144.36	lrrf2	0.295083	-0.180403
evm.model.Scaffold2.139	tmem2	0.0668317	-0.167822
evm.model.Scaffold127.11	stima	0.0691522	-0.157952
evm.model.Scaffold313.8	rn223	0.586746	-0.157208
evm.model.Scaffold50.61	ripk2	0.495022	-0.15714
evm.model.Scaffold291.65	insm2	0.496151	-0.154702
evm.model.Scaffold5371.5	rnf11	0.169899	-0.154464
evm.model.Scaffold69.62	iffo2	0.630246	-0.151439
evm.model.Scaffold56.55	cnepa	0.289513	-0.148631
evm.model.Scaffold94.39	rn167	0.763671	-0.143872
evm.model.Scaffold208.77	ocln	0.0436644	-0.13902
evm.model.Scaffold517.18	ro32	0.47566	-0.136497
evm.model.Scaffold150.5	sbno1	0.49777	-0.131319
evm.model.Scaffold180.45	clock	0.441536	-0.127866
evm.model.Scaffold1718.1	nr2c2	0.44415	-0.126555
evm.model.Scaffold16.113	eif3i	0.0239915	-0.123171
evm.model.Scaffold155.45	usf1	0.753799	-0.118761
evm.model.Scaffold294.37	ima4	0.552208	-0.117193
evm.model.Scaffold7.198	git1	0.466664	-0.115981
evm.model.Scaffold5436.5	rtkn	0.192462	-0.113587
evm.model.Scaffold140.30	pipsl	0.293922	-0.111802
evm.model.Scaffold17.206	s35f1	0.146576	-0.110594
evm.model.Scaffold176.32	cmtr1	0.353056	-0.108746
evm.model.Scaffold252.9	ercc3	0.356238	-0.105844
evm.model.Scaffold12.79	sfxn2	0.51531	-0.100332
evm.model.Scaffold535.23	dapk3	0.0124803	-0.0953424
evm.model.Scaffold178.43	galm	0.293003	-0.095086
evm.model.Scaffold10.116	rnf38	0.194787	-0.0943881
evm.model.Scaffold49.69	kat2a	0.203485	-0.0937851
evm.model.Scaffold104.131	vrk3	0.0244784	-0.0891727
evm.model.Scaffold1084.5	pkha1	0.352579	-0.0873609
evm.model.Scaffold35.246	cdip1	0.264513	-0.07886
evm.model.Scaffold412.23	elmd3	0.508969	-0.0746375
evm.model.Scaffold13.221	bacd3	0.315205	-0.0744369
evm.model.Scaffold49.81	rabe2	0.502783	-0.0737238
evm.model.Scaffold2814.20	ilf3	0.316239	-0.0736216
evm.model.Scaffold855.2	mypt1	0.609724	-0.073488
evm.model.Scaffold68.5	stag2	0.17353	-0.0726194
evm.model.Scaffold80.68	clcn7	0.336998	-0.072535
evm.model.Scaffold15.51	plpl7	0.475938	-0.0701777
evm.model.Scaffold540.11	tmod2	0.188084	-0.0701351
evm.model.Scaffold2814.5	myh9	0.371429	-0.0700765
evm.model.Scaffold16.28	smad4	0.173249	-0.0660171
evm.model.Scaffold528.40	atf2	0.704478	-0.0655292
evm.model.Scaffold83.44	wnt11	0.0125734	-0.0632834
evm.model.Scaffold4457.14	atg3	0.293521	-0.062797
evm.model.Scaffold310.56	iffo1	0.102549	-0.0622536
evm.model.Scaffold2802.13	nhej1	0.442961	-0.0618133
evm.model.Scaffold65.24	cklf6	0.660385	-0.0616722
evm.model.Scaffold246.63	amz2	0.139148	-0.0591147
evm.model.Scaffold84.139	pcgf3	0.308481	-0.0570938
evm.model.Scaffold2696.3	rragc	0.246968	-0.0565042
evm.model.Scaffold305.153	smrda	0.434867	-0.0564346
evm.model.Scaffold7.116	rnf26	0.54933	-0.0535231
evm.model.Scaffold39.173	pisd	0.50573	-0.0517551
evm.model.Scaffold30.49	hdac8	0.165948	-0.0496302
evm.model.Scaffold125.8	arp5	0.818706	-0.0490109
evm.model.Scaffold284.78	cdk19	0.391454	-0.0469077
evm.model.Scaffold98.37	rab35	0.788879	-0.0447737
evm.model.Scaffold30.3	nfib	0.210762	-0.0434863
evm.model.Scaffold478.9	po2f2	0.156908	-0.043468
evm.model.Scaffold256.54	tm2d3	0.544313	-0.0422768
evm.model.Scaffold5349.34	stxb3	0.310501	-0.0420208
evm.model.Scaffold3758.64	zdhc7	0.131026	-0.0415195
evm.model.Scaffold3894.5	spre2	0.0124031	-0.040366
evm.model.Scaffold152.53	frs2	0.731269	-0.0401475
evm.model.Scaffold545.13	gpat4	0.0848292	-0.0395673
evm.model.Scaffold398.20	dhb14	0.705136	-0.0348671
evm.model.Scaffold69.119	cab45	0.11726	-0.0335485
evm.model.Scaffold452.29	wdr13	0.302675	-0.0331767
evm.model.Scaffold227.55	retst	0.446515	-0.0331544
evm.model.Scaffold119.98	thic	0.258798	-0.0326208
evm.model.Scaffold107.35	ccnd2	0.188758	-0.0286142
evm.model.Scaffold303.62	tm267	0.140559	-0.0284418
evm.model.Scaffold534.66	abl1	0.71284	-0.0269228
evm.model.Scaffold261.22	glcne	0.397524	-0.0247343
evm.model.Scaffold175.13	tsn14	0.396997	-0.0234624
evm.model.Scaffold289.74	ythd2	0.484767	-0.022792
evm.model.Scaffold3002.29	casp	0.0874021	-0.0206638
evm.model.Scaffold16.230	zmym4	0.529423	-0.0182314
evm.model.Scaffold39.180	fer	0.545224	-0.0155711
evm.model.Scaffold33.78	brd1	0.174593	-0.0118414
evm.model.Scaffold479.14	gdap2	0.750321	-0.0118204
evm.model.Scaffold279.84	snx1	0.897038	-0.00944453
evm.model.Scaffold432.3	adip	0.451144	-0.00810399
evm.model.Scaffold39.203	hnrpk	0.625028	-0.00780513
evm.model.Scaffold227.114	axin1	0.117505	-0.00717693
evm.model.Scaffold1402.34	b4gt4	0.303807	-0.00524151
evm.model.Scaffold32.243	stk3	0.460623	-0.00514689
evm.model.Scaffold196.64	haus7	0.191778	-0.0025401
evm.model.Scaffold115.23	ap2mb	0.377749	-0.00113821
evm.model.Scaffold53.169	spast	0.591012	-0.000830153
evm.model.Scaffold2.130	cc125	-0.0844877	0.00123839
evm.model.Scaffold162.51	thum2	-0.242604	0.012768
evm.model.Scaffold1849.10	bacd3	-0.0944248	0.0173168
evm.model.Scaffold175.82	mpip1	-0.0996111	0.0188444
evm.model.Scaffold3758.257	rspry	-0.325752	0.01941
evm.model.Scaffold5.179	dald3	-0.0764813	0.0203008
evm.model.Scaffold48.257	foxn2	-0.0686255	0.0285767
evm.model.Scaffold279.21	lap2	-0.00763265	0.0294788
evm.model.Scaffold977.3	lrfn2	-0.52334	0.0305027
evm.model.Scaffold267.39	rmd1	-0.252677	0.0314125
evm.model.Scaffold117.7	gse1	-0.075527	0.0329756
evm.model.Scaffold181.120	fa98c	-0.578279	0.0336361
evm.model.Scaffold39.127	ap1b1	-0.175064	0.037339
evm.model.Scaffold39.101	gels	-0.0484696	0.0378971
evm.model.Scaffold505.12	cul1	-0.396908	0.0379381
evm.model.Scaffold545.53	fahd2	-0.245397	0.0465514
evm.model.Scaffold238.135	casp2	-0.0553004	0.0494867
evm.model.Scaffold535.37	tep1	-0.255851	0.0511759
evm.model.Scaffold122.55	rcor3	-0.347463	0.0608456
evm.model.Scaffold84.188	aup1	-0.0157005	0.062924
evm.model.Scaffold363.14	zswm5	-0.0645101	0.0640897
evm.model.Scaffold140.40	casp2	-0.225568	0.0647172
evm.model.Scaffold279.16	hps5	-0.129505	0.0668052
evm.model.Scaffold126.49	jip4	-0.00736854	0.07085
evm.model.Scaffold77.68	t126a	-0.0730131	0.0709072
evm.model.Scaffold107.85	nedd1	-0.418587	0.0781959
evm.model.Scaffold48.110	memo1	-0.0423704	0.078427
evm.model.Scaffold1093.20	gcc1	-0.0856458	0.0822089
evm.model.Scaffold11.154	bap18	-0.351528	0.0865299
evm.model.Scaffold277.28	ipyr	-0.129483	0.0869245
evm.model.Scaffold87.44	cdk17	-0.0851968	0.0993003
evm.model.Scaffold523.57	tf3c3	-0.140364	0.100539
evm.model.Scaffold18.253	ma2b2	-0.249254	0.100677
evm.model.Scaffold11.219	agrg4	-0.235006	0.101568
evm.model.Scaffold50.53	tbl1r	-0.103381	0.106309
evm.model.Scaffold160.31	gdpd1	-0.0502052	0.107851
evm.model.Scaffold43.14	zdh14	-0.00462547	0.107997
evm.model.Scaffold489.4	s39a3	-0.181429	0.11251
evm.model.Scaffold89.61	s35e1	-0.205144	0.112773
evm.model.Scaffold4302.3	kctd2	-0.153744	0.114707
evm.model.Scaffold48.136	desi2	-0.148588	0.133856
evm.model.Scaffold122.66	t4s4	-0.146968	0.138703
evm.model.Scaffold2.187	ks6a3	-0.0211059	0.140668
evm.model.Scaffold85.39	arch	-0.209069	0.146911
evm.model.Scaffold376.51	in80c	-0.0677718	0.149308
evm.model.Scaffold167.125	b4gt1	-0.0635891	0.15009
evm.model.Scaffold217.4	chic1	-0.307728	0.151752
evm.model.Scaffold181.93	derl2	-0.364793	0.152141
evm.model.Scaffold115.81	ub2q2	-0.347207	0.167589
evm.model.Scaffold1043.4	rab6a	-0.365671	0.169627
evm.model.Scaffold14.87	kti12	-0.0137619	0.170836
evm.model.Scaffold444.1	f126b	-0.0806439	0.174273
evm.model.Scaffold1093.27	snd1	-0.284677	0.174328
evm.model.Scaffold94.45	matr3	-0.114508	0.181324
evm.model.Scaffold109.104	cspp1	-0.0272983	0.184822
evm.model.Scaffold151.3	otub1	-0.155973	0.184998
evm.model.Scaffold541.14	glt11	-0.0427127	0.186485
evm.model.Scaffold119.119	taf1b	-0.244409	0.189253
evm.model.Scaffold27.99	paqr3	-0.0103356	0.189822
evm.model.Scaffold11.62	sppl3	-0.154874	0.195985
evm.model.Scaffold2161.6	aof	-0.14776	0.203454
evm.model.Scaffold261.72	lyag	-0.290271	0.204924
evm.model.Scaffold89.74	ranb3	-0.100422	0.209017
evm.model.Scaffold189.25	ctnd1	-0.00148293	0.212183
evm.model.Scaffold56.166	rn166	-0.0291077	0.213911
evm.model.Scaffold42.81	ubr1	-0.376988	0.215419
evm.model.Scaffold29.43	mak	-0.394565	0.219435
evm.model.Scaffold178.30	thada	-0.133544	0.227392
evm.model.Scaffold119.84	cep57	-0.241704	0.228985
evm.model.Scaffold237.2	rn220	-0.234433	0.231298
evm.model.Scaffold3709.7	tm50a	-0.380524	0.235489
evm.model.Scaffold26.170	tf3b	-0.0130303	0.237148
evm.model.Scaffold93.3	pde3b	-0.180078	0.239597
evm.model.Scaffold26.190	dcnl4	-0.0138696	0.24603
evm.model.Scaffold89.37	pusl1	-0.257686	0.250563
evm.model.Scaffold458.91	pkha3	-0.243545	0.251627
evm.model.Scaffold4251.12	cept1	-0.244157	0.266282
evm.model.Scaffold11.217	sl9a6	-0.314209	0.267783
evm.model.Scaffold173.17	top3b	-0.0335334	0.268307
evm.model.Scaffold341.28	arhl2	-0.146119	0.27521
evm.model.Scaffold355.49	elmd2	-0.102358	0.276282
evm.model.Scaffold2824.2	zn451	-0.178826	0.278545
evm.model.Scaffold39.118	aka10	-0.238689	0.280532
evm.model.Scaffold34.125	itpk1	-0.0932658	0.285014
evm.model.Scaffold105.80	tsp1l	-0.108449	0.286677
evm.model.Scaffold2680.5	hmgb1	-0.135308	0.288069
evm.model.Scaffold7.334	sn	-0.191429	0.288143
evm.model.Scaffold175.57	ltor3	-0.0961814	0.297938
evm.model.Scaffold174.24	prp4b	-0.358796	0.302815
evm.model.Scaffold37.92	psd10	-0.408353	0.310397
evm.model.Scaffold261.4	suh	-0.0566381	0.312819
evm.model.Scaffold69.92	sam11	-0.192711	0.314144
evm.model.Scaffold62.108	kprb	-0.104827	0.318936
evm.model.Scaffold15.26	snf5	-0.0750263	0.320929
evm.model.Scaffold366.1	trps1	-0.197069	0.321767
evm.model.Scaffold341.26	vsx2	-0.0206238	0.324479
evm.model.Scaffold127.15	spf45	-0.0327314	0.326473
evm.model.Scaffold313.41	srgp3	-0.0503033	0.326914
evm.model.Scaffold1768.4	dyn3	-0.152336	0.327248
evm.model.Scaffold220.4	orc3	-0.154939	0.329916
evm.model.Scaffold533.12	cah5b	-0.313018	0.334691
evm.model.Scaffold93.21	vrk3	-0.0511972	0.335114
evm.model.Scaffold5199.27	neul4	-0.0918714	0.336534
evm.model.Scaffold162.9	fa98a	-0.0980628	0.336972
evm.model.Scaffold62.28	nsf	-0.275932	0.337499
evm.model.Scaffold25.35	nt5m	-0.277697	0.343709
evm.model.Scaffold238.39	jos2	-0.426843	0.350009
evm.model.Scaffold355.2	srtd2	-0.198222	0.350178
evm.model.Scaffold2.44	hem3	-0.229514	0.350316
evm.model.Scaffold312.97	t168a	-0.340606	0.353009
evm.model.Scaffold80.35	rund1	-0.481217	0.356864
evm.model.Scaffold246.15	fbx11	-0.264753	0.362318
evm.model.Scaffold3.188	int13	-0.192524	0.362575
evm.model.Scaffold541.9	bmp7	-0.454616	0.374067
evm.model.Scaffold454.31	lfg1	-0.24778	0.374809
evm.model.Scaffold3758.114	arsa	-0.283143	0.374862
evm.model.Scaffold148.30	stk26	-0.175846	0.376017
evm.model.Scaffold291.62	bm1la	-0.0507609	0.377676
evm.model.Scaffold368.13	tbcd5	-0.11059	0.380685
evm.model.Scaffold39.201	kcmf1	-0.307668	0.384389
evm.model.Scaffold32.265	cr021	-0.028647	0.387833
evm.model.Scaffold34.30	ada17	-0.0297842	0.406288
evm.model.Scaffold118.22	yaf2	-0.063741	0.410565
evm.model.Scaffold3.150	ppara	-0.0897844	0.411882
evm.model.Scaffold156.10	spre1	-0.055529	0.413138
evm.model.Scaffold178.66	bag5	-0.273981	0.415875
evm.model.Scaffold588.15	ddx6	-0.275715	0.419106
evm.model.Scaffold283.65	sf3b2	-0.302398	0.419862
evm.model.Scaffold271.22	lcmt1	-0.023153	0.421074
evm.model.Scaffold289.83	npal3	-0.157154	0.421429
evm.model.Scaffold419.22	dcnl2	-0.0687769	0.422568
evm.model.Scaffold66.115	klh15	-0.259043	0.424583
evm.model.Scaffold94.71	ks6a4	-0.0110441	0.431146
evm.model.Scaffold69.177	phf8	-0.170844	0.432641
evm.model.Scaffold2629.7	cdpf1	-0.38612	0.435872
evm.model.Scaffold1402.19	clip2	-0.12804	0.436601
evm.model.Scaffold543.46	rer1	-0.328751	0.43783
evm.model.Scaffold104.144	tmm9b	-0.0974164	0.438843
evm.model.Scaffold173.130	ggnb2	-0.163053	0.444172
evm.model.Scaffold108.67	mon1b	-0.116868	0.448141
evm.model.Scaffold294.1	dtx4	-0.0384256	0.448791
evm.model.Scaffold2.60	usf1	-0.231144	0.449136
evm.model.Scaffold2.173	pf23a	-0.0944353	0.449334
evm.model.Scaffold56.56	atx1l	-0.0359429	0.449342
evm.model.Scaffold178.12	tim23	-0.264386	0.450221
evm.model.Scaffold173.60	gak	-0.0142396	0.454598
evm.model.Scaffold438.6	gshr	-0.0670996	0.456888
evm.model.Scaffold73.56	srtd2	-0.0294635	0.460138
evm.model.Scaffold107.140	tm168	-0.219139	0.46202
evm.model.Scaffold160.59	sysm	-0.0782624	0.468867
evm.model.Scaffold181.71	alg9	-0.037644	0.4702
evm.model.Scaffold101.159	znt7	-0.144134	0.472341
evm.model.Scaffold4825.9	zfp26	-0.00271543	0.472513
evm.model.Scaffold60.95	cnnm3	-0.19852	0.476945
evm.model.Scaffold63.61	f174b	-0.056594	0.478112
evm.model.Scaffold81.149	atg4b	-0.0278001	0.481181
evm.model.Scaffold1208.2	pric1	-0.283905	0.492384
evm.model.Scaffold55.122	sp2	-0.0171171	0.50131
evm.model.Scaffold65.195	xrcc1	-0.153068	0.50633
evm.model.Scaffold59.188	cpne2	-0.00800883	0.520137
evm.model.Scaffold545.18	vinex	-0.0109221	0.520522
evm.model.Scaffold1050.2	tadbp	-0.0583756	0.524534
evm.model.Scaffold208.75	itb4	-0.173282	0.524745
evm.model.Scaffold94.19	dguok	-0.237666	0.530882
evm.model.Scaffold3119.1	nubp1	-0.101489	0.551013
evm.model.Scaffold496.12	sz12b	-0.039353	0.552372
evm.model.Scaffold343.27	tm87a	-0.129116	0.556794
evm.model.Scaffold131.5	parp8	-0.032105	0.557462
evm.model.Scaffold454.12	pex19	-0.232688	0.560197
evm.model.Scaffold310.105	rfx5	-0.286367	0.560226
evm.model.Scaffold13.168	ubc9	-0.120728	0.562306
evm.model.Scaffold1.200	trad1	-0.217478	0.575259
evm.model.Scaffold207.7	ubl4a	-0.207589	0.579613
evm.model.Scaffold1508.22	preb	-0.0259445	0.580913
evm.model.Scaffold134.18	znt4	-0.560828	0.580977
evm.model.Scaffold7.169	p5i13	-0.105291	0.587922
evm.model.Scaffold32.164	med10	-0.47225	0.591588
evm.model.Scaffold63.59	so3a1	-0.00483831	0.592945
evm.model.Scaffold502.5	cg057	-0.234137	0.597363
evm.model.Scaffold341.36	co057	-0.0786959	0.599787
evm.model.Scaffold361.91	tead3	-0.192488	0.606343
evm.model.Scaffold461.22	ikzf5	-0.339401	0.609506
evm.model.Scaffold55.121	ahnk	-0.165416	0.612665
evm.model.Scaffold301.29	scam2	-0.383767	0.62322
evm.model.Scaffold51.25	abi1	-0.0279842	0.63086
evm.model.Scaffold4251.5	znf76	-0.232578	0.631401
evm.model.Scaffold60.17	brf2	-0.0817901	0.633819
evm.model.Scaffold286.2	ddx46	-0.137698	0.6355
evm.model.Scaffold173.38	rnft2	-0.0174882	0.637784
evm.model.Scaffold1766.5	sir7	-0.32086	0.637923
evm.model.Scaffold224.46	aspp1	-0.237787	0.643995
evm.model.Scaffold53.163	herc3	-0.106773	0.662177
evm.model.Scaffold180.56	uba6	-0.150678	0.670097
evm.model.Scaffold237.29	dhx9	-0.011645	0.673252
evm.model.Scaffold27.62	pigl	-0.175446	0.673981
evm.model.Scaffold272.33	spf30	-0.279045	0.683811
evm.model.Scaffold321.27	rd23b	-0.114742	0.691174
evm.model.Scaffold10.187	saraf	-0.36643	0.69992
evm.model.Scaffold2.203	cwc15	-0.162909	0.702494
evm.model.Scaffold310.92	hax1	-0.0117456	0.724201
evm.model.Scaffold293.93	antr1	-0.0258587	0.728057
evm.model.Scaffold3758.227	zn143	-0.0318007	0.748519
evm.model.Scaffold219.9	rhg24	-0.182636	0.754728
evm.model.Scaffold173.128	srrt	-0.052709	0.777007
evm.model.Scaffold565.45	psa6	-0.100854	0.799564
evm.model.Scaffold565.26	psa3	-0.486593	0.834047
evm.model.Scaffold4875.33	p4r2b	-0.0042399	0.845112
evm.model.Scaffold872.10	rnf24	-0.303315	0.846933
evm.model.Scaffold292.15	arglb	-0.0906248	0.855082
evm.model.Scaffold27.89	cds1	-0.0840676	0.885209
