## Supplementary Table 11 for "Variation and interaction of distinct subgenomes contribute to growth diversity in intergeneric hybrid fish"

### Sheet: Sheet1
Table S11. Overview of differential DNA methylation between 3nR2C and 3nRC2 in 3693 growth-regulated genes.
Gene_ID (orginating from goldfish genome)	Type of DMG	Differentially methylated pattern	Differentially methylated values	Length of DMR
evm.model.Scaffold1894.9	AGP	Down	-0.456478	89
evm.model.Scaffold7.150	AGP	Down	-0.38743	432
evm.model.Scaffold7.162	AGP	Down	-0.5428	77
evm.model.Scaffold7.198	AGP	Down	-0.376369	184
evm.model.Scaffold7.298	AGP	Down	-0.50053	193
evm.model.Scaffold1043.28	AGP	Down	-0.52089	373
evm.model.Scaffold175.57	AGP	Up	0.342201	51
evm.model.Scaffold266.118	AGP	Down	-0.656509	289
evm.model.Scaffold312.80	AGP	Up	0.653874	85
evm.model.Scaffold3894.5	AGP	Down	-0.402709	116
evm.model.Scaffold246.43	AGP	Up	0.396856	894
evm.model.Scaffold246.43	AGP	Down	-0.416905	51
evm.model.Scaffold55.29	AGP	Down	-0.447714	244
evm.model.Scaffold55.29	AGP	Down	-0.474907	102
evm.model.Scaffold55.9	AGP	Down	-0.509123	87
evm.model.Scaffold55.85	AGP	Down	-0.379067	333
evm.model.Scaffold70.28	AGP	Down	-0.446815	95
evm.model.Scaffold55.286	AGP	Down	-0.423136	134
evm.model.Scaffold45.142	AGP	Down	-0.466258	117
evm.model.Scaffold489.41	AGP	Down	-0.478958	100
evm.model.Scaffold147.28	AGP	Down	-0.372867	113
evm.model.Scaffold60.156	AGP	Up	0.393927	122
evm.model.Scaffold60.18	AGP	Down	-0.450299	74
evm.model.Scaffold13.176	AGP	Down	-0.492384	67
evm.model.Scaffold150.20	AGP	Down	-0.604226	69
evm.model.Scaffold528.40	AGP	Down	-0.682225	450
evm.model.Scaffold1774.9	AGP	Down	-0.396291	112
evm.model.Scaffold1774.17	AGP	Down	-0.461333	56
evm.model.Scaffold5.207	AGP	Down	-0.748848	345
evm.model.Scaffold320.59	AGP	Down	-0.409318	81
evm.model.Scaffold208.48	AGP	Down	-0.448394	241
evm.model.Scaffold98.37	AGP	Down	-0.456885	560
evm.model.Scaffold104.95	AGP	Up	0.372987	73
evm.model.Scaffold30.64	AGP	Down	-0.403171	95
evm.model.Scaffold56.190	AGP	Down	-0.471107	1066
evm.model.Scaffold35.269	AGP	Down	-0.374205	52
evm.model.Scaffold404.4	AGP	Down	-0.503893	162
evm.model.Scaffold469.2	AGP	Down	-0.505426	227
evm.model.Scaffold469.2	AGP	Down	-0.414393	82
evm.model.Scaffold173.42	AGP	Down	-0.414561	148
evm.model.Scaffold94.36	AGP	Down	-0.39255	219
evm.model.Scaffold39.203	AGP	Down	-0.513662	276
evm.model.Scaffold27.114	AGP	Down	-0.349437	211
evm.model.Scaffold2.202	AGP	Down	-0.628916	547
evm.model.Scaffold2.226	AGP	Down	-0.541457	1822
evm.model.Scaffold292.15	AGP	Up	0.365694	1770
evm.model.Scaffold279.100	AGP	Up	0.479629	176
evm.model.Scaffold143.25	AGP	Down	-0.46484	164
evm.model.Scaffold112.68	AGP	Down	-0.475801	123
evm.model.Scaffold314.20	AGP	Down	-0.437262	55
evm.model.Scaffold1.8	AGP	Down	-0.399271	151
evm.model.Scaffold131.76	AGP	Down	-0.48936	81
evm.model.Scaffold36.165	AGP	Down	-0.451035	69
evm.model.Scaffold75.118	AGP	Down	-0.41122	182
evm.model.Scaffold552.10	AGP	Up	0.481794	151
evm.model.Scaffold137.71	AGP	Up	0.589682	95
evm.model.Scaffold205.69	AGP	Down	-0.465093	69
evm.model.Scaffold111.20	AGP	Down	-0.453498	338
evm.model.Scaffold224.1	AGP	Down	-0.427649	258
evm.model.Scaffold224.66	AGP	Down	-0.422185	232
evm.model.Scaffold224.67	AGP	Down	-0.367971	208
evm.model.Scaffold95.6	AGP	Down	-0.480638	131
evm.model.Scaffold105.69	AGP	Down	-0.442306	99
evm.model.Scaffold44.13	AGP	Down	-0.380356	58
evm.model.Scaffold1301.37	AGP	Down	-0.505135	232
evm.model.Scaffold307.10	AGP	Up	0.527737	266
evm.model.Scaffold16.143	AGP	Down	-0.3977	205
evm.model.Scaffold16.143	AGP	Down	-0.394639	140
evm.model.Scaffold16.143	AGP	Down	-0.385275	72
evm.model.Scaffold16.143	AGP	Down	-0.446744	59
evm.model.Scaffold3614.9	AGP	Down	-0.465079	94
evm.model.Scaffold1444.11	AGP	Down	-0.504085	118
evm.model.Scaffold58.61	AGP	Up	0.535236	361
evm.model.Scaffold58.80	AGP	Down	-0.432394	100
evm.model.Scaffold455.82	AGP	Down	-0.423555	390
evm.model.Scaffold3758.257	AGP	Down	-0.548136	365
evm.model.Scaffold406.19	AGP	Down	-0.410908	262
evm.model.Scaffold266.154	AGP	Down	-0.655582	523
evm.model.Scaffold565.107	AGP	Down	-0.417197	51
evm.model.Scaffold238.39	AGP	Down	-0.775573	87
evm.model.Scaffold67.51	AGP	Down	-0.433792	60
evm.model.Scaffold67.51	AGP	Down	-0.451114	93
evm.model.Scaffold376.66	AGP	Down	-0.517419	189
evm.model.Scaffold1734.5	AGP	Down	-0.480934	288
evm.model.Scaffold48.256	SSG	Down	-0.571104	182
evm.model.Scaffold48.84	SSG	Down	-0.503751	270
evm.model.Scaffold4866.15	SSG	Down	-0.383681	110
evm.model.Scaffold12.21	SSG	Up	0.483939	247
evm.model.Scaffold518.18	SSG	Down	-0.347716	124
evm.model.Scaffold534.14	SSG	Down	-0.665935	80
evm.model.Scaffold5371.32	SSG	Down	-0.464733	60
evm.model.Scaffold538.1	SSG	Down	-0.598195	140
evm.model.Scaffold541.32	SSG	Down	-0.725208	91
evm.model.Scaffold55.249	SSG	Down	-0.363694	245
evm.model.Scaffold55.62	SSG	Down	-0.394993	114
evm.model.Scaffold56.151	SSG	Down	-0.394174	62
evm.model.Scaffold56.16	SSG	Down	-0.596732	63
evm.model.Scaffold56.172	SSG	Down	-0.384295	243
evm.model.Scaffold1216.4	SSG	Down	-0.435478	163
evm.model.Scaffold58.62	SSG	Up	0.535236	361
evm.model.Scaffold59.61	SSG	Down	-0.475025	350
evm.model.Scaffold60.114	SSG	Up	0.352387	55
evm.model.Scaffold60.136	SSG	Down	-0.452525	71
evm.model.Scaffold607.21	SSG	Down	-0.385843	94
evm.model.Scaffold64.111	SSG	Down	-0.445263	72
evm.model.Scaffold125.34	SSG	Down	-0.452435	93
evm.model.Scaffold7.322	SSG	Down	-0.398002	108
evm.model.Scaffold94.12	SSG	Down	-0.446974	233
evm.model.Scaffold977.16	SSG	Down	-0.449275	109
evm.model.Scaffold101.151	SSG	Down	-0.500984	76
evm.model.Scaffold1420.1	SSG	Down	-0.497533	91
evm.model.Scaffold151.90	SSG	Down	-0.424033	73
evm.model.Scaffold16.26	SSG	Down	-0.469359	72
evm.model.Scaffold162.70	SSG	Down	-0.474211	65
evm.model.Scaffold167.75	SSG	Down	-0.620141	266
evm.model.Scaffold186.1	SSG	Down	-0.471516	258
evm.model.Scaffold1872.1	SSG	Up	0.356647	84
evm.model.Scaffold195.32	SSG	Down	-0.389957	449
evm.model.Scaffold2.131	SSG	Down	-0.441888	67
evm.model.Scaffold220.2	SSG	Down	-0.509652	98
evm.model.Scaffold222.5	SSG	Down	-0.454071	180
evm.model.Scaffold222.6	SSG	Up	0.391631	57
evm.model.Scaffold227.84	SSG	Down	-0.679084	159
evm.model.Scaffold2292.9	SSG	Down	-0.694992	247
evm.model.Scaffold250.24	SSG	Down	-0.469103	58
evm.model.Scaffold2571.3	SSG	Down	-0.658931	80
evm.model.Scaffold27.112	SSG	Down	-0.498906	109
evm.model.Scaffold288.9	SSG	Down	-0.423477	170
evm.model.Scaffold290.49	SSG	Up	0.438919	99
evm.model.Scaffold290.82	SSG	Up	0.355762	53
evm.model.Scaffold3.87	SSG	Up	0.457005	66
evm.model.Scaffold3027.1	SSG	Up	0.693166	84
evm.model.Scaffold317.19	SSG	Down	-0.402578	66
evm.model.Scaffold317.60	SSG	Down	-0.356922	200
evm.model.Scaffold32.32	SSG	Down	-0.426288	101
evm.model.Scaffold32.92	SSG	Down	-0.62559	273
evm.model.Scaffold35.68	SSG	Up	0.367909	73
evm.model.Scaffold362.17	SSG	Down	-0.499196	72
evm.model.Scaffold368.41	SSG	Down	-0.40159	264
evm.model.Scaffold37.68	SSG	Up	0.408452	276
evm.model.Scaffold3758.255	SSG	Down	-0.548136	365
Note: "Down" represents the down-regulation of DNA methylation in 3nR2C.
